# YOLito: A generalizable model for automated mosquito detection

**DOI:** 10.1101/2025.11.20.689454

**Authors:** Evyatar Sar-Shalom, Ziv Kassner, Arad Sarig, Clément Vinauger, Iliano Coutinho-Abreu, Merybeth F. Triana, Lucía I. Bouzada, R. Jason Pitts, Marcus C. Stensmyr, Omar S. Akbari, Philippos A. Papathanos, Jonathan D. Bohbot

## Abstract

Understanding mosquito behavior is key to advancing research in ecology, evolution, and disease control, yet most behavioral assays rely on human-dependent methods, such as real-time observation or manual frame-by-frame annotation, limiting throughput and reproducibility. We present YOLito, a domain-generalized AI model for automated mosquito detection and behavioral quantification. Built on the Ultralytics YOLO framework and enhanced with Slicing-Aided Hyper Inference (SAHI), YOLito accurately detects multiple mosquitoes across diverse backgrounds and imaging conditions. Trained on a globally assembled dataset of 38,547 annotated images from 35 experimental setups across six laboratories and three public datasets, YOLito achieved high performance on unseen data (precision = 0.95; recall = 0.91) and generalized across mosquito species (*Aedes, Anopheles, Culex*) and assay types, including blood-feeding, sugar-feeding, and oviposition. By automating behavioral scoring, YOLito transforms traditional assays into scalable and reproducible experimental platforms. The accompanying open-source toolkit enables high-throughput extraction of metrics such as visit frequency, duration, and distance traveled, providing a standardized and extensible framework that bridges computer vision and vector biology.
