## Supplementary Table 1 for "YOLito: A generalizable model for automated mosquito detection"

### Sheet: Sheet1
Table 1. Sources of image dataset
Source	No. of images (before slicing)	Training data (after slicing)	Validation data (after slicing)	Total dataset	Source
Laboratories	7455	30840	7707	38547
Kaggle dataset (1)	367	290	77	367	Link
Kaggle dataset (2)	1000	1316	327	1643	Link
Janson et al. (2023)	336	1587	400	1987
Total	9158	34033	8511	42544
