## Supplementary Table 2 for "YOLito: A generalizable model for automated mosquito detection"

### Sheet: Sheet1
Table 2. Test dataset
Condition	Image resolution	No. of images	Number of mosquitoes	Object size
Dead	3,000 X 4,000	9	9	Large
Dead	1,200 X 1,600	6	198	Small
Blood-feeding	640 X 596	5	45	Medium
Sugar-feeding	640 X 640	9	36	Large
Flying	1,920 X 1,080	9	137	Medium
No mosquitoes (background)	384 X 256	5	0	-
