## Supplementary Table 3 for "YOLito: A generalizable model for automated mosquito detection"

contrast	treatment	ratio	SE	df	null	z.ratio	p.value
first / middle	aegypti	0.148181396704697	0.0865105763962627	Inf	1	-3.27041426539108	0.00214780178795552
first / last	aegypti	7.12962944006633	4.44968496777182	Inf	1	3.14728812433808	0.00214780178795552
middle / last	aegypti	48.1142005583507	30.0300837108372	Inf	1	6.20624570805773	1.627959411671e-09
first / middle	albo	0.287301559577831	0.167736667358147	Inf	1	-2.13625968331942	0.0326582531082836
first / last	albo	19.7968683649765	11.13749618811	Inf	1	5.30676014740965	2.2318171662102e-07
middle / last	albo	68.9062335549676	38.7668868483841	Inf	1	7.52349885968712	1.59988397095921e-13
