## Supplementary Table 4 for "YOLito: A generalizable model for automated mosquito detection"

contrast	part	ratio	SE	df	null	z.ratio	p.value
aegypti / albo	first	0.607734858625123	0.354799298449118	Inf	1	-0.853051393032988	0.39363080475198
aegypti / albo	middle	1.17830697088629	0.687937305685148	Inf	1	0.281035787802689	0.778682950817683
aegypti / albo	last	1.68749962366869	1.01977743504236	Inf	1	0.865856253546213	0.38656899575062
